# BRISANCE: A GPU-Accelerated Pipeline for Somatic Short-Variant Detection in Whole-Genome Sequencing Data

**DOI:** 10.64898/2026.11.24.768872

**Authors:** Murilo Porfírio de Aguiar, Saloe Bispo, Silvia Aparecida Teixeira, Rui Manuel Reis, Luciane Sussuchi da Silva, Letícia Graziela Costa Santos

## Abstract

Post-sequencing computational processing of tumor–normal whole-genome sequencing (WGS) remains computationally intensive and can delay somatic variant detection in clinical and translational workflows. We developed and evaluated BRISANCE, a graphics processing unit (GPU)–accelerated pipeline based on NVIDIA Parabricks for detecting somatic single-nucleotide variants and short insertions/deletions, using matched tumor–normal WGS data from the Cancer Genome in a Bottle HG008 pancreatic ductal adenocarcinoma model. Concordance with the DRAGEN-derived comparator call set was assessed using allele-level variant-set comparison, RTG Tools haplotype-aware benchmarking, and IGV manual review of four literature-reported HG008-T sample loci. Runtime was measured in two analyses: a fixed CPU–GPU comparison and GPU-scaling experiments. At the analyzed whole-genome call-set level, the PASS-filtered, positive-TLOD Parabricks set and the PASS-filtered DRAGEN set contained 17,134 and 16,885 variants, respectively, sharing 14,430 variants and yielding an intersection-over-union overlap of 73.66%. Shared fractions were 76.09% for single-nucleotide variants and 69.06% for insertions/deletions. Using the DRAGEN-derived call set as a comparator rather than a validated truth set, RTG score-based filtering increased comparator-based precision from 0.8375 to 0.9110 and F-measure from 0.8569 to 0.8821. Qualitative IGV review showed consistent read-level support at the four selected HG008-T loci. In the fixed CPU–GPU comparison using the HG008 tumor–normal dataset, the summed runtime of the evaluated preprocessing and somatic variant-calling components was 10.6 hours for the GPU-accelerated workflow versus 219.4 hours for the CPU-based workflow, corresponding to a 95.1% reduction and a 20.6-fold speedup under the evaluated conditions. In GPU-scaling experiments, alignment/preprocessing reached its shortest runtimes with 6–8 GPUs, whereas MutectCaller reached its shortest runtime with 2–3 GPUs, depending on CPU-thread configuration. Full-input Nextflow execution reproduced the historical CHROM/POS/REF/ALT record set, and a configuration-based interface was developed for user-defined analyses.

**Highlights:**

- The tested GPU workflow achieved a 20.6-fold speedup over the CPU workflow in HG008.
- RTG filtering increased F-measure against DRAGEN from 0.8569 to 0.8821.
- Shortest runtimes differed by workflow step, GPU count, and CPU-thread setting.
- GPU acceleration enables substantially faster bioinformatics workflows while supporting step-specific optimization of computational resources.
