## Supplementary Material 1: Tables S1 and S2 for "BRISANCE: A GPU-Accelerated Pipeline for Somatic Short-Variant Detection in Whole-Genome Sequencing Data"

### Sheet: Table S1 - SNV discordance
SNV group	VAF source	Total SNVs	VAF <2%, n (%)	VAF 2% to <5%, n (%)	VAF 5% to <10%, n (%)	VAF ≥10%, n (%)	Status in alternative-pipeline VCF	Most frequent alternative-pipeline filters
Shared	Parabricks	9760	0 (0.00%)	62 (0.64%)	353 (3.62%)	9,345 (95.75%)	Not applicable	Not applicable
Parabricks-only	Parabricks	1609	43 (2.67%)	330 (20.51%)	388 (24.11%)	848 (52.70%)	1,426 absent (88.63%); 183 present but non-PASS in DRAGEN (11.37%)	mapping_quality: 93 (50.82%); weak_evidence: 75 (40.98%); non_homref_normal: 38 (20.77%); no_reliable_supporting_read: 16 (8.74%); systematic_noise: 11 (6.01%); alt_allele_in_normal: 7 (3.83%)
Shared	DRAGEN	9760	0 (0.00%)	133 (1.36%)	338 (3.46%)	9,289 (95.17%)	Not applicable	Not applicable
DRAGEN-only	DRAGEN	1458	2 (0.14%)	259 (17.76%)	257 (17.63%)	940 (64.47%)	1,119 absent (76.75%); 330 present but non-PASS in Parabricks (22.63%); 9 PASS but excluded from the positive-TLOD set (0.62%)	strand_bias: 239 (72.42%); weak_evidence: 73 (22.12%); normal_artifact: 57 (17.27%); haplotype: 51 (15.45%); map_qual: 24 (7.27%)
VAF was obtained from the tumor-sample FORMAT/AF field. Shared SNVs were evaluated separately using the VAF reported by each pipeline. Variants were matched by exact CHROM, POS, REF, and ALT identity. VAF intervals were used for descriptive stratification and were not applied as additional variant-calling filters. Filter percentages were calculated among variants present as non-PASS in the altern…

### Sheet: Table S2 - Runtime
Threads	GPUs	Somatic alignment (fq2bam)	Germline alignment (fq2bam)	Somatic variant calling (Mutectcaller)	Somatic variant calling (deepsomatic)
16	1	03:38:19	04:11:31	02:26:55	05:36:54
	2	02:13:42.622000	02:33:06.127000	01:26:39	02:51:48
	3	01:24:58.023000	01:40:39.849000	01:25:11	01:57:55
	4	01:05:34.601000	01:15:33.545000	01:50:34	01:30:35
	5	00:55:54.610000	01:03:18.033000	01:40:17	01:12:58
	6	00:53:28.660000	00:59:27.550000	01:36:58	01:09:07
	7	00:54:59	00:55:22	01:39:13	01:18:13
	8	00:46:53	01:00:52	01:59:54	01:45:14
24	1	03:38:19	04:06:21	02:31:06	05:44:31
	2	02:14:47	02:34:39	01:24:39	02:56:02
	3	01:27:55	01:38:40	01:40:11	02:07:11
	4	01:07:17	01:14:58	01:43:35	01:29:52
	5	00:57:58	01:07:16	01:45:58	-
	6	00:53:46	00:54:06	02:16:21	-
	7	00:58:35	00:56:43	02:22:05	-
	8	00:57:42	00:52:31	02:39:29	-
32	1	03:38:47	04:05:58	01:48:37	-
	2	02:13:45	02:34:02	01:37:01.452000	-
	3	01:26:41	01:38:04	01:39:14.107000	-
	4	01:11:00	01:15:40	01:49:04.692000	-
	5	01:02:29	01:04:41	02:07:06.921000	-
	6	00:52:03	01:16:53	02:44:02.306000	-
	7	00:54:59	01:16:34	03:02:35	-
	8	00:55:24	00:55:31	03:23:26	-
